# Small gene networks can delineate immune cell states and characterize immunotherapy response in melanoma

**DOI:** 10.1101/2022.07.11.498823

**Authors:** Donagh Egan, Martina Kreileder, Myriam Nabhan, Luis F. Iglesias-Martinez, Simon Dovedi, Viia Valge-Archer, Amit Grover, Robert Wilkinson, Tim Slidel, Claus Bendtsen, Ian Barrett, Donal Brennan, Walter Kolch, Vadim Zhernovkov

**Affiliations:** Precision Oncology Ireland, Systems Biology Ireland, School of Medicine, University College Dublin, Belfield, Republic of Ireland; Catherine McAuley Research Centre Mater Misericoridae University Hospital, Dublin, Republic of Ireland; AstraZeneca, Cambridge Biomedical Campus, Cambridge, United Kingdom; Conway Institute of Biomolecular & Biomedical Research, University College Dublin, Belfield, Dublin 4, Ireland

**Keywords:** Immune Checkpoint Inhibitors, Gene Networks, Single Cell RNAseq, Bioinformatics, Computational Modelling, Melanoma

## Abstract

**Background:** Single-cell sequencing studies have elucidated some of the underlying mechanisms responsible for immune checkpoint inhibitor (ICI) response, but are difficult to implement as a general strategy or in a clinical diagnostic setting. In contrast, bulk RNAseq is now routine for both research and clinical applications. Therefore, our analysis extracts small transcription factor-directed co-expression networks (regulons) from single-cell RNA-seq data and uses them to deconvolute immune functional states from bulk RNA-seq data to characterize patient responses.

**Methods:** Regulons were inferred in pre-treatment CD45+ cells from metastatic melanoma samples (n=19) treated with first-line ICI therapy (discovery dataset). A logistic regression-based classifier identified immune cell states associated with response, which were characterized according to differentially active, cell-state specific regulons. The complexity of these regulons was reduced and scored in bulk RNAseq melanoma samples from four independent studies (n=209, validation dataset). Patients were clustered according to their regulon scores, and the associations between cluster assignment, response, and survival were determined. Intercellular communication analysis of cell states was performed, and the resulting effector genes were analyzed by trajectory inference.

**Results:** Regulons preserved the information of gene expression data and accurately delineated immune cell phenotypes, despite reducing dimensionality by > 100-fold. Four cell states, termed exhausted T cells, monocyte lineage cells, memory T cells, and B cells, were associated with therapeutic responses in the discovery dataset. The cell states were characterized by seven differentially active and specific regulons that showed low specificity in non-immune cells. Four clusters with significantly different response outcomes (P <0.001) were identified in the bulk RNAseq validation cohort. An intercellular link between exhausted T cells and monocyte lineage cells was established, whereby their cell numbers were correlated, and exhausted T cells predicted prognosis as a function of monocyte lineage cell number. Analysis of ligand – receptor expression suggested that monocyte lineage cells drive exhausted T cells into terminal exhaustion through programs that regulate antigen presentation, chronic inflammation, and negative co-stimulation.

**Conclusions:** Regulon-based characterization of cell states provides robust and functionally informative markers that can deconvolve bulk RNA-seq data to identify ICI responders.
