## Supplementary Table1 for "Small gene networks can delineate immune cell states and characterize immunotherapy response in melanoma"

### Sheet: Regulons
Regulons Before Pruning								Regulons After Pruning
SMAD1	FOXP1	LEF1	RUNX3	PRDM1	MAFB	PAX5		SMAD1	FOXP1	LEF1	RUNX3	PRDM1	MAFB	PAX5
CD40LG	ABCA6	CD40LG	ABI3	APOBEC3C	ADAP2	ADAM28		ICA1	ADAM28	DGKA	CD8A	APOBEC3C	TGFBI	ARHGAP24
DUSP6	ABLIM1	CD5	AKNA	ARID5B	ADM	ARHGAP24		MAF	ARHGAP24	LEF1	F2R	CCL5		BANK1
ICA1	ADD3	DGKA	AP1G1	B2M	AIF1	BACH2		TBC1D4	BACH2	SELL	GZMA	GZMA		BCL11A
IL21	BACH2	FBLN7	ARF6	CCL5	C1QB	BANK1			BANK1	TNFRSF25	GZMH	PRDM1		BLK
ITGB8	BBX	LDHB	ARHGAP9	CD200R1	C1QC	BCL11A			BCL11A		GZMK			CD19
KSR2	BTG1	LEF1	ATXN1	ETS1	CCL2	BLK			BLK		HAVCR2			CD22
LIMS1	CXCR4	NDFIP1	BZRAP1	ETV1	CCR1	CCR6			CCR6		LAG3			CNR2
LIMS2	DDX5	NELL2	C12orf75	GZMA	CLEC7A	CD19			CD19		NKG7			CR2
MAF	EPB41	SELL	C1orf21	HLA-A	ETV5	CD22			CD22		PRF1			EBF1
MBOAT1	FAIM3	SPTBN1	CCND2	HLA-B	FCER1G	CD40			CD40		VCAM1			FCER2
MTMR6	FAM117B	TNFRSF25	CD8A	HLA-C	HK3	CD52			CD52					FCRLA
NFIA	FAM60A		CD97	HLA-F	HMOX1	CD72			CD72					HLA-DOB
SMAD1	FOXP1		CDK17	HLA-H	HNMT	CD83			CD83					MS4A1
SUFU	HDAC4		CHD6	HLA-L	KLF4	CHD7			CHD7					PAX5
TBC1D4	IL7R		CLEC2B	MAT2B	LILRB3	CNR2			CNR2					RALGPS2
TOX2	KLF12		CRTAM	MIR155HG	LRP1	COL19A1			COL19A1
WWP2	KLF2		CST7	NEAT1	MAFB	CPNE5			CPNE5
	LEF1		CTSW	PDE4D	MGAT1	CR1			CR1
	LTB		DUSP2	PRDM1	MS4A4A	CR2			CR2
	MGAT4A		EOMES	SRGN	MSR1	CXCR5			CXCR5
	MYC		EZH2	TIMD4	NPL	EBF1			EBF1
	NFATC1		F2R	TNFRSF1B	PILRA	FCER2			FCER2
	NFKBIZ		FLNA		SDC3	FCRLA			FCRLA
	PAN3		FUS		SEPP1	FOXP1			FOXP1
	PGM2L1		GNG2		SERPINA1	GPR18			GPR18
	PIK3IP1		GZMA		SLC11A1	HLA-DOA			HLA-DOA
	RERE		GZMB		SLCO2B1	HLA-DOB			HLA-DOB
	RPL13AP5		GZMH		STAB1	HLA-DQA1			HLA-DQA1
	RPL5		GZMK		TGFBI	IGLL5			IGLL5
	RPS4		HAVCR2		ZNF385A	IL24			IL24
	SDK2		HERPUD2			IL6			IL6
	SELL		HIPK1			ITPR1			ITPR1
	SPTBN1		IL21R			LY9			LY9
	STK38		IRF1			MEF2C			MEF2C
	TCF7		ITPRIP			MGAT5			MGAT5
	TNRC6B		KLF13			MICAL3			MICAL3
	TXNIP		KLRK1			MS4A1			MS4A1
			KRAS			NAPSB			NAPSB
			LAG3			NCF1			NCF1
			LITAF			NCF1B			NCF1B
			LYST			NCF1C			NCF1C
			MADD			PARP15			PARP15
			MCTP2			PAX5			PAX5
			METRNL			PLEKHG1			PLEKHG1
			MSL2			POU2AF1			POU2AF1
			N4BP1			POU2F2			POU2F2
			NFATC2			PPAPDC1B			PPAPDC1B
			NKG7			RAB30			RAB30
			NOTCH1			RABEP2			RABEP2
			OASL			RALGPS2			RALGPS2
			PAFAH1B1			RASGRP3			RASGRP3
			PELO			RHOH			RHOH
			PIK3R1			RRAS2			RRAS2
			PRF1			SELL			SELL
			PRR5L			ST6GAL1			ST6GAL1
			PTPN22			TCF4			TCF4
			RUNX3			TMEM156			TMEM156
			SH2D2A			TPD52			TPD52
			SLA2			UGT8			UGT8
			SMAD7			ZCCHC7			ZCCHC7
			SMARCA5
			SPN
			SYTL3
			TBCC
			TBX21
			TNFRSF9
			TNIP3
			VCAM1
			VPS37B
			YES1
			ZBTB32

### Sheet: Treatments scRNAseq Melanoma
Melanoma Single Cell Dataset
Sample id	Treatment	Summary
Pre_P1	anti-CTLA4	anti-PD1: n=12
Pre_P12	anti-PD1	anti-CTLA4: n=2
Pre_P15	anti-PD1	anti-CTLA4+PD1: n=9
Pre_P2	anti-PD1
Pre_P20	anti-PD1
Pre_P24	anti-PD1
Pre_P25	anti-PD1
Pre_P26	anti-CTLA4+PD1
Pre_P27	anti-PD1
Pre_P28	anti-CTLA4+PD1
Pre_P29	anti-PD1
Pre_P3	anti-PD1
Pre_P31	anti-PD1
Pre_P33	anti-PD1
Pre_P35	anti-PD1
Pre_P4	anti-CTLA4+PD1
Pre_P6	anti-CTLA4
Pre_P7	anti-CTLA4+PD1
Pre_P8	anti-CTLA4+PD1

### Sheet: BulkRNAseq datasets
The bulk RNA-seq datasets used in the manuscript.
Datasets	Therapy	Cancer types	Targets	Number of samples	Number of R	Number of NR	Number of the samples that were used in the analysis	Criteria for R	Criteria for NR	Criteria for subsetting samples	GSE ID	Treatment types	Platform	Sample	Response	Treatment	Biopsy	NCT	Ref for response criteria	reason for removal	predictive?
Gide et al. (combo)	PD1/CTLA4	SKCM	PD1,CTLA4	41	26	15	41	CR,PR	SD,PD	combination therapy arm		Immunotherapy	RNAseq	FFPE	Patient response was determined using the RECIST 1.1 criteria (Eisenhauer et al., 2009). Responders were categorized as patients with a RECIST response of CR, PR, or SD of greater than 6 months with no progression, while non-responders where categorized as PD or SD for less than or equal to 6 months before disease progression.	Patients were treated with standard-of-care single agent anti-PD-1 (nivolumab or pembrolizumab) or combination anti-PD-1 and anti-CTLA-4 (ipilimumab), and a subset of these patients were treated as part of clinical trials. A cohort of 54 patients who were treated with anti-PD-1 monotherapy (n=12 nivolumab 3 mg/kg 2-weekly; n=42 pembrolizumab 2 mg/kg 3-weekly) (Table S1), and 51 patients treated w…	Pre-treatment (PRE) biopsies taken prior to immunotherapy, and early during treatment (EDT) samples, taken 7-14 days following the commencement of immunotherapy, were used in this study.				AUC
Van Allen et al.	CTLA4	SKCM	CTLA4	37	14	23	37	CR,PR	SD,PD	entire cohort		Immunotherapy	RNAseq	FFPE	Clinical benefit was defined as complete response or partial response to ipilimumab by RECIST criteria or overall survival greater than 1 year with SD by RECIST classification (n = 27 clinical benefit; n = 73 no clinical benefit). A third group of patients who had no clinical benefit but prolonged overall survival (n = 10) were considered a third clinical cohort for the purposes of subsequent eva…	ipilimumab monotherapy	pre-treatment biopsies taken within six months of starting ipilimumab				AUC
Hugo et al.	PD1	SKCM	PD1	26	13	13	26	CR,PR	SD,PD	entire cohort	GSE78220	Immunotherapy	RNAseq	FFPE	Responding pretreatment tumors were derived from patients who went on to have complete or partial responses or stable disease control (with mixed responses excluded) in response to anti-PD-1 therapy. Non-responding tumors were derived from patients who had progressive disease. These response patterns were based on irRECIST	All patients received either pembrolizumab or nivolumab as the anti-PD-1 therapy for their metastatic melanoma.					X
Riaz et al.	PD1	SKCM	PD1	56	11	45	56	CR,PR	SD,PD	on-treatment	GSE91061	Immunotherapy	RNAseq	FFPE	Radiographic assessment of response was performed approximately every 8 weeks until progression. Progression was confirmed with a repeat CT scan typically 4 weeks later. Tumor response for patients was defined by RECIST v1.1. Response to therapy indicates best overall response unless otherwise indicated.	All patients received Nivo (3 mg/kg every 2 weeks) until progression or for a maximum of 2 years.	All patients underwent biopsy before commencing therapy (1–7 days before first dose of therapy) and underwent a repeat biopsy, collected from the same site, on cycle 1, day 29 (between days 23–29).	NCT01621490			KM
